# Increases in *BCL2L1* and *ID1* dosage synergistically drive fate bias and competitive advantage in human pluripotent stem cells

**DOI:** 10.64898/2026.03.26.714405

**Authors:** Yingnan Lei, Nuša Krivec, Arkajyoti Sarkar, Mai Chi Duong, Anfien Huyghebaert, Charlotte Janssens, Stefaan Verhulst, Leo A. van Grunsven, Diana Al Delbany, Claudia Spits

## Abstract

**Background:** Gains of chromosome 20q11.21 are among the most common culture-acquired abnormalities in human pluripotent stem cells (hPSC), conferring a well-defined survival advantage while altering differentiation capacity. However, it remains unclear whether this advantage persists during differentiation, how the aneuploidy alters ectodermal and retinal pigment epithelium (RPE) lineage specification, and which genes within the minimal amplicon drive these effects.

**Methods:** We used three isogenic human embryonic stem cell line pairs (wild-type and 20q11.21 gain) and assessed their behaviour in two neuroectoderm differentiation systems: directed neuroectoderm induction (dual SMAD inhibition) and long-term spontaneous RPE differentiation. Competitive dynamics were measured in mixed cultures, and lineage outcomes were analysed using immunostaining, gene expression profiling and single-cell RNA sequencing. To identify driver genes, we generated *BCL2L1* and *ID1* overexpression lines and tested their effects under both directed and spontaneous differentiation conditions.

**Results:** Across all lines and conditions, 20q cells expanded from a minor fraction to dominate mixed cultures, indicating that their competitive advantage persists beyond the undifferentiated state. Despite this dominance, pure 20q cells failed to specify to neuroectoderm or RPE. Single-cell transcriptomics revealed consistent diversion toward non-neural ectodermal and extraembryonic fates. Mechanistically, overexpression of *BCL2L1* and *ID1* alone or in combination impaired neuroectoderm specification, while synergistic effect of both genes promoted non-neural ectodermal outcomes under directed differentiation conditions. In spontaneous differentiation, both genes could disrupt differentiation.

**Conclusions:** The 20q11.21 gain couples a persistent survival advantage with a disruption of neural and RPE lineage competence, redirecting cells toward alternative ectodermal and extraembryonic fates. These effects arise from the combined action of two dosage-sensitive genes *BCL2L1* and *ID1* within the amplicon, illustrating how regional gene dosage can reshape developmental signalling responses in hPSC.
