## Supplemental table 1 for "Increases in *BCL2L1* and *ID1* dosage synergistically drive fate bias and competitive advantage in human pluripotent stem cells"

### Sheet: Figure_3A_non-canonical_NE_clus
Gene	Function	Cell Type / Lineage Association	Notes / Source
GNGT1	G protein gamma subunit of transducin; mediates GTP/GDP exchange in GPCR signaling.	Rod photoreceptors (retina); neuronal signaling context	Phototransduction-specific gamma subunit — retina-enriched expression.
LRRC4C	Leucine-rich repeat protein; interacts with netrin-G1; promotes neurite outgrowth.	Neurons / central nervous system	Expressed in cortex, postsynaptic membranes; implicated in neural adhesion & synapse formation.
COL1A2	Collagen type I, major extracellular matrix structural protein.	Mesenchymal / connective tissue — fibroblasts, osteoblasts	Classical ECM structural component.
PTN	Pleiotrophin, secreted growth factor involved in cell proliferation and differentiation.	Neuronal development, angiogenesis	Known roles in neurite growth & vascular modulation.
POU6F2	POU domain transcription factor, implicated in neuronal specification.	Neuronal / brain cells	TF linked to neuron subtype identity.
NEAT1	lncRNA essential for paraspeckle formation; modulates gene expression & stress response.	Broad expression; implicated in cell differentiation	Housekeeping regulatory lncRNA.
FTL	Ferritin light chain, iron storage and detoxification.	Housekeeping — multiple tissues	Core iron metabolism.
IGSF1	Immunoglobulin superfamily; may regulate pituitary hormone signaling.	Pituitary / endocrine tissues	Expressed in endocrine context.
ROR2	Receptor tyrosine kinase-like orphan receptor involved in Wnt signaling.	Development — skeletal, neural crest derivatives	Morphogenesis signaling receptor.
HMGA1	Chromatin architectural factor; modulates transcription.	Broad; proliferative/stem contexts	Housekeeping/epigenetic regulator.
GAPDH	Glycolytic enzyme; central metabolic role.	Ubiquitous housekeeping	Classic housekeeping gene.
SLCO1A2	Organic anion transporter mediating uptake of bile acids and other compounds.	Liver — hepatocytes; epithelial transport contexts	Transport function; high in liver cells.
ARHGEF4	Rho guanine nucleotide exchange factor; regulates cytoskeleton, cell migration.	Broad — involved in cell migration/cell adhesion	GEF for RHOA/RAC1/CDC42; linked to cell movement.
LRRTM4	Synaptic adhesion protein at excitatory synapses.	Neurons — CNS synaptic development/maintenance	Neuronal synapse organization.
GPC3	Heparan sulfate proteoglycan involved in growth regulation, embryogenesis.	Fetal tissues; mesoderm development; regulatory in multiple tissues	Oncofetal protein modulating growth/differentiation.
TLE4	Transcriptional corepressor; regulates Wnt/Notch signaling.	Broad developmental regulation; retina & lens development roles	TF corepressor involved in differentiation pathways.
EFNA5	Ephrin-A5 ligand for Eph receptors; mediates cell guidance.	Neural development — axon guidance, retinal mapping	Regulates neural pathfinding and morphogenesis.
DPPA4	Developmental pluripotency associated factor; transcriptional regulation in ES cells.	Pluripotent stem cells; early embryonic lineages	Key pluripotency TF in stem cells.
PLCB1	Phosphoinositide-specific phospholipase; signal transduction.	Neuronal signaling; muscle cells	Cleaves PIP2 in GPCR pathways (context-dependent).
MAGI2	Scaffold protein at synaptic junctions; tight junctions.	Neurons; epithelial cells	Synaptic structural role (scaffold).
DLGAP2	Postsynaptic density protein involved in glutamatergic signaling.	Neurons — excitatory synapses	Synaptic scaffolding at post-synaptic sites.
DTNA	Dystrobrevin alpha; part of dystrophin-associated complex.	Muscle cells; neuronal synapses	Structural protein at neuromuscular junctions.
PABPC1	Poly(A)-binding protein; mRNA stability/translation.	Ubiquitous — housekeeping for translation	Core translational regulator.
PLEKHA1	Phosphoinositide binder; membrane trafficking/signaling.	Broad epithelial/context-dependent; AMD risk locus	Associated with age-related macular degeneration.
SMOC1	ECM matricellular protein; modulates growth factor signaling.	Developmental contexts — limb/ocular development	Influences morphogen signaling.
GOLGA4	Golgi structural protein; vesicle trafficking.	Ubiquitous cellular housekeeping	Golgi apparatus organization.
PAMR1	Peptidase domain-containing secreted protein; unclear function.	Broad expression; possible ECM role	Limited cell-specific annotation — inferred regulatory role.
DLEU1	lncRNA implicated in tumorigenesis/regulation.	Broad; hematopoietic/varies by context	Noncoding regulator; disease-linked.
SAMD12	Sterile alpha motif domain; potential regulatory role.	Broad — structural/regulatory	Limited functional data.
POTEF	POTE ankyrin domain family member; testis/immune expression.	Testis / limited peripheral tissues	Expression enriched in testis/immune cells.
IGFBP5	Insulin-like growth factor binding protein 5; modulates IGF signaling.	Smooth muscle cells; epithelial cells	Influences myogenic differentiation.
TM9SF4	Transmembrane 9 superfamily; regulates vesicle trafficking and pH balance.	Broad — epithelial, immune, tumor cells	Involved in V-ATPase assembly and invasiveness.
KMT2E	Histone methyltransferase (MLL family); regulates transcription via H3K4 methylation.	Broad — epigenetic regulator in multiple lineages	Involved in neurodevelopmental and stem cell gene programs.
SCD	Stearoyl-CoA desaturase; catalyzes formation of monounsaturated fatty acids.	Adipocytes, hepatocytes, sebaceous glands	Lipid metabolism enzyme; adipogenesis marker.
DUSP4	Dual-specificity phosphatase; regulates MAPK signaling.	Broad; proliferative contexts, brain & immune	MAPK regulation in multiple tissues.
CRABP1	Retinoic acid binding protein; mediates RA signaling.	Epithelial; retinal Müller glia	RA-driven differentiation control.
SOX2	Pluripotency transcription factor.	Neural progenitors; embryonic stem cells	Master regulator of neural ectoderm.
GLI3	Transcription factor in Sonic Hedgehog pathway.	Neural tube; limb bud ectoderm/mesenchyme	Developmental patterning gene.
FZD5	Frizzled receptor mediating Wnt signaling.	Neural crest; embryonic tissues	Wnt pathway receptor.
MDGA2	Cell adhesion molecule at inhibitory synapses.	Neurons / CNS	Synaptic development.
ALDOA	Glycolytic enzyme; energy metabolism.	Ubiquitous	Housekeeping metabolism.
CTNNA2	Adherens junction protein α-catenin.	Neurons / brain	Cell adhesion in neural tissue.
RAP2A	GTPase in cytoskeletal regulation.	Broad; cell migration	Signal transduction regulator.
NRXN3	Synaptic adhesion molecule.	Neurons / CNS	Synaptic organization.
TIAM1	RAC1 GEF; regulates actin dynamics.	Neurons; migrating cells	Neurite outgrowth.
HPSE2	Heparanase family; ECM remodeling.	Mesenchymal / connective tissues	Matrix remodeling.
CRABP2	Retinoic acid binding protein; RA signaling.	Epithelial; retinoic acid-responsive	Differentiation modulation.
SPINK5	Serine protease inhibitor; skin barrier function.	Epithelial (skin)	Keratinocyte-associated protease regulation.
P4HA1	Prolyl hydroxylase; collagen biosynthesis.	Mesenchymal / connective tissue	ECM modification enzyme.
TPX2	Microtubule-associated mitotic protein.	Proliferating cells	Cell division regulator.
DUSP6	MAPK phosphatase; deactivates ERK.	Proliferating tissues	MAPK pathway regulation.
FGFBP3	FGF-binding protein; modulates FGF signaling.	Developmental tissues	FGF pathway regulation.
CDH11	Cadherin-11; mesenchymal adhesion.	Mesenchyme; osteoblasts	Cell adhesion in connective tissues.
SLC2A3	Glucose transporter (GLUT3).	Neurons	Neuronal glucose uptake.
CSMD1	Complement regulatory; tumor suppressor.	Broad; neuronal tumor contexts	Expressed in brain and other tissues.
FLRT2	Adhesion molecule; development roles.	Neural & mesenchymal tissues	Developmental cell guidance.
SLC22A3	Organic cation transporter.	Liver; kidney; placenta	Transporter of organic molecules.
CCNG1	Cyclin G1; cell cycle regulation.	Proliferating cells	Cell cycle control protein.
SIX3	Homeobox TF; forebrain development.	Neural ectoderm; forebrain	Telencephalon patterning regulator.
H1-0	Histone variant; chromatin structure.	Differentiated cells	Structural chromatin component.
NPC2	Lysosomal cholesterol transporter.	Ubiquitous	Lipid trafficking in lysosomes.
ATP1A2	Na+/K+-ATPase subunit.	Neurons / glia / excitable cells	Maintains ion gradients.
GRIA1	AMPA glutamate receptor subunit.	Excitatory neurons	Synaptic neurotransmission.
SEMA5A	Semaphorin guidance cue.	Neurons / axon guidance	Neural development.
RB1CC1	Autophagy and growth regulator.	Broad; neural & proliferative	Growth control.
SPRED1	MAPK pathway inhibitor.	Broad	Signal transduction regulation.
TMEM108	Transmembrane protein; neuronal role.	Neurons / brain	Synaptic function.
ETV1	ETS family TF; neuronal identity.	Neurons / muscle	Differentiation regulator.
APOE	Apolipoprotein; lipid metabolism.	Astrocytes / liver	Lipid transport and metabolism.
FOXG1	Forkhead TF; forebrain development.	Neural progenitors / cortex	Key telencephalon developmental regulator.
STC2	Secreted glycoprotein; metabolic regulator.	Broad / endocrine tissues	Metabolic and stress response.
NRIP1	Nuclear receptor corepressor.	Broad	Transcriptional regulation.
TNRC6A	miRNA effector complex protein.	Broad	RNA silencing mediator.
OFCC1	Developmental patterning regulator.	Craniofacial / early developmental tissues	Developmental gene.
MED13L	Mediator complex component.	Broad / developmental	Transcriptional regulation.
AGMO	Lipid metabolism enzyme.	Broad	Alkylglycerol monooxygenase activity.
FGFR1	FGF receptor tyrosine kinase.	Neural & mesenchymal progenitors	Developmental signaling receptor.
BAALC	Brain and acute leukemia-associated protein.	Neural progenitors / hematopoietic	Marker for neural/hematopoietic progenitors.
NET1	RhoGEF; regulates cytoskeleton.	Broad	Cell migration and morphology.
VPS13C	Vesicular trafficking protein.	Broad / neuronal enriched	Vesicle transport regulator.
KLHL24	E3 ubiquitin ligase adaptor protein.	Broad	Protein degradation regulation.
PRDM16	Epigenetic TF; lineage determination.	Neural crest / adipose	Lineage specification factor.
IRS2	Insulin receptor substrate; signaling mediator.	Metabolic tissues	Insulin pathway transducer.
GPR143	GPCR expressed in pigment cells.	Melanocytes / ocular cells	Pigmentation and vision.
CHRM3	Muscarinic acetylcholine receptor M3.	Neurons / smooth muscle	Neurotransmission receptor.
TSHZ2	Homeobox TF; developmental regulator.	Neural / skeletal tissues	Developmental transcription factor.
